# An untargeted metabolomics analysis of exogenous chemicals in human milk and transfer to the infant

**DOI:** 10.1101/2022.03.31.486633

**Authors:** Sydney Thomas, Julia M. Gauglitz, Anupriya Tripathi, Fernando Vargas, Kerri Bertrand, Jae H. Kim, Christina Chambers, Pieter C. Dorrestein, Shirley Tsunoda

## Abstract

Human milk is the optimal infant nutrition. However, while human-derived metabolites such as lipids and oligosaccharides in human milk are regularly reported, the presence of exogenous chemicals (such as drugs, food, and synthetic compounds) are often not addressed. To understand the types of exogenous compounds that might be present, human milk (n=996) was analyzed by untargeted metabolomics. This analysis revealed that lifestyle molecules such as medications and their metabolites, food, industrial sources such as plasticizers, cosmetics, microbial molecules, and other personal care products are found in human milk. We provide further evidence that some of these lifestyle molecules are also detectable in the newborn’s stool. Thus, this study gives important insight into the types of exposures infants receiving human milk might ingest due to the lifestyle choices, exposure, or medical status of the lactating parent.
