## Supplemental Table 1 for "An untargeted metabolomics analysis of exogenous chemicals in human milk and transfer to the infant"

### Sheet: Sheet1
Massive ID	Sample number	Mode	Instrument	Extraction	# Spectra	# library hits (includes suspects)	Suspects	Annotated	Unique hits	IRB Number	GNPS Link
MSV000081571	609	Positive	MaXis Impact Q-TOF (Bruker)	100% methanol		916	789	127	421	130658	https://gnps.ucsd.edu/ProteoSAFe/status.jsp?task=7436a51b3749416699b7897c3194e9b6
MSV000081468	139	Negative	MaXis Impact Q-TOF (Bruker)	Unknown		102	58	44	71	130658	https://gnps.ucsd.edu/ProteoSAFe/status.jsp?task=162f8a816c4e49489e58dcfa77a70e24
MSV000081432	166	Positive	MaXis Impact Q-TOF (Bruker)	Unknown		1551	964	587	464	130658	https://gnps.ucsd.edu/ProteoSAFe/status.jsp?task=e91e2e44e3234f08bb3d7f3f16d5f782
MSV000083463	58	Positive	MaXis Impact Q-TOF (Bruker)	100% methanol		383	319	64	354	151713	https://gnps.ucsd.edu/ProteoSAFe/status.jsp?task=071d91a251f7462a9a3d848c17980729
MSV000080074	9	Positive	MaXis Impact Q-TOF (Bruker)	Various		176	137	39	145	130658	https://gnps.ucsd.edu/ProteoSAFe/status.jsp?task=6bcbb395727a48eeba599140697d4a2f
MSV000080117	15	Positive	MaXis Impact Q-TOF (Bruker)	Various		281	244	37	228	130658	https://gnps.ucsd.edu/ProteoSAFe/status.jsp?task=0c31742f3fbb4c19b1c6821ec293ec0b
Total	996				21887	4938	3784	1154	1308	130658	https://gnps.ucsd.edu/ProteoSAFe/status.jsp?task=bb289c8af24245deae3604da52771d20
Passatutto FDR	https://gnps.ucsd.edu/ProteoSAFe/status.jsp?task=c2c8cc46b92d4725b8b0290a21448056
