## Supplemental Table 3 for "An untargeted metabolomics analysis of exogenous chemicals in human milk and transfer to the infant"

### Sheet: Sheet1
Label	Chemical name	mz	MW	Molecular Formula	SMILES	Unique Peaks (m/z)
Sulfamethazine	Sulfamethazine	279.092	278.33	C12H14N4O2S	CC1=CC(=NC(=N1)NS(=O)(=O)C2=CC=C(C=C2)N)C	92.05	108.05	124.087	156.01	186.03	204.04
Sulfamethazine 1	2-Acetyl-N-[4-[(4,6-dimethylpyrimidin-2-yl)sulfamoyl]phenyl]benzamide	425.149	424.5	C21H20N4O4S	C(C)(=O)C1=C(C(=O)NC2=CC=C(C=C2)S(NC2=NC(=CC(=N2)C)C)(=O)=O)C=CC=C1	147.06	238.1	302.07	371.07
Sulfamethazine 2	Methyl 4-{[(4-{[(4,6-dimethylpyrimidin-2-yl)amino]sulfonyl}phenyl)amino]carbonyl}benzoate	441.143	440.5	C21H20N4O5S	CC1=NC(=NC(=C1)C)NS(=O)(=O)C1=CC=C(C=C1)NC(=O)C1=CC=C(C(=O)OC)C=C1	254.09	286.095	318.065	405.04
Sulfamethazine 3		422.539				238.105	279.092	302.071
Sulfamethazine 4	Sulfaclomide	313.052	312.78	C12H13N4O2SCl	CC1=C(C(=NC(=N1)C)NS(=O)(=O)C2=CC=C(C=C2)N)Cl	142.007
Sulfamethazine 5		391.107				220.065	268.027
Sulfamethazine 6		276.162				213.114
Sulfamethazine 6_2		275.16				213.114
Sulfapyridine	Sulfapyridine	250.065	249.29	C11H11N3O2S	C1=CC=NC(=C1)NS(=O)(=O)C2=CC=C(C=C2)N	95.061	108.045	156.013	184.086
Sulfapyridine metabolite 1		247.144				N/A
Sulfapyridine metabolite 2	Acetylsulfapyridine	292.075	291.33	C13H13N3O3S	CC(=O)NC1=CC=C(C=C1)S(=O)(=O)NC2=CC=CC=N2	134.06	198.023	226.098
Sulfadimethoxine	Sulfadimethoxine	311.081	310.33	C12H14N4O4S	COC1=NC(=NC(=C1)NS(=O)(=O)C2=CC=C(C=C2)N)OC	92.05	108.04	156.07	173.06	218.03	245.11
Sulfadimethoxine metabolite 1		313.089				N/A
Sulfadimethoxine metabolite 2	Sulfadimethoxine	309.209	310.33	C12H14N4O4S	COC1=NC(=NC(=C1)NS(=O)(=O)C2=CC=C(C=C2)N)OC	N/A
